# Multi-omics Profiling Identifies Molecular and Cellular Signatures of Regular Physical Activity in Human Peripheral Blood

**DOI:** 10.64898/2026.01.13.699221

**Authors:** Xuemei Song, Jingzhi Lv, Siliang Ge, Sihan Xu, Yisha Wu, Yuhui Zheng, Wenwen Zhou, Lifeng Li, Yan Zhang, Jiaqiang Zhang, Zhenxia Chen, Peng Gao, Pengbin Yin, Jianhua Yin, Chuanyu Liu

## Abstract

Regular physical activity is well established to protect against metabolic disorders and bolster immunity; yet, the underlying molecular and cellular mechanisms remain incompletely understood. We integrated plasma metabolomics and lipidomics with single-cell transcriptomic and chromatin accessibility profiles to decode the systemic impact of physical activity on human immunity and metabolism. Our data reveal that regular physical activity is linked to a coordinated metabolic signature marked by enhanced fatty acid oxidation and antioxidant defense. In circulating immune cells, regularly active individuals exhibited synchronous enhancement at both the chromatin accessibility and transcriptional levels for antigen presentation-related genes in antigen-presenting cells (APCs), particularly in classical monocytes, naive B cells, and switched memory B cells. Meanwhile, cytotoxic programs in CD8^+^ cytotoxic T and mature NK cells showed epigenetic pre-activation of effector function regulators. Intercellular communication analysis further revealed that regular exercise enhanced MHC-I/II signaling between APCs and T cells and suppressed inflammatory signaling networks. Together, these findings elucidate molecular mechanisms underlying the health benefits of regular exercise and offer a theoretical basis for enhancing public health and preventing chronic diseases.
