## Supplementary Tables for "Multi-omics Profiling Identifies Molecular and Cellular Signatures of Regular Physical Activity in Human Peripheral Blood": Table S1.xlsx

### Sheet: 1.1 sample_metadata
Table S1. Volunteer Information and Blood biochemistry
Sample_name	Age	BMI	sex	exercise_intensity	exercise_frequency	daily_exercise_duration	exercise_frequency_num	daily_exercise_duration_num	total_exercise_duration	daily_posture	height	weight	BMI_group	blood_type	Menstruating	mood	smoking_daily	smoking_ststus	smoking_history	alcohol_weekly	drinking_frequency	sleep_duration
CIMA_H001	23	16.6	Female	low	0	0	0	0	0	sitting	160	42.5	Underweight	NA	Non_menstrual	very_good	0	never	0	NA	never	8_10
CIMA_H002	29	23.88	Male	moderate	5+	0.5-1h	5	30	150	sitting	170	69	normal	NA	NA	good	0	never	0	NA	occasional	8_10
CIMA_H007	24	18.75	Female	low	0	0	0	0	0	sitting	160	48	normal	B	Non_menstrual	good	0	never	0	NA	never	8_10
CIMA_H008	27	19.71	Female	high	5+	1-2h	5	60	300	mixed	164	53	normal	O	Non_menstrual	fair	0	never	0	NA	never	6_8
CIMA_H015	35	22.4	Male	none	0	0	0	0	0	sitting	183	75	normal	A	NA	very_good	0	never	0	light_drinking	occasional	6_8
CIMA_H016	32	19.68	Female	none	0	0	0	0	0	sitting	161	51	normal	O	Non_menstrual	fair	0	never	0	no_drinking	never	8_10
CIMA_H025	25	21.67	Male	high	3_4	1-2h	3	60	180	mixed	165	59	normal	NA	NA	good	0	never	0	no_drinking	never	6_8
CIMA_H042	23	25.63	Female	none	0	0	0	0	0	sitting	153	60	Overweight	O	During_menstruation	fair	0	never	0	NA	never	8_10
CIMA_H044	22	20.45	Female	low	0	0	0	0	0	sitting	164	55	normal	NA	Non_menstrual	fair	quit	past	0_5	NA	occasional	6_8
CIMA_H046	22	19.92	Female	low	0	0	0	0	0	sitting	160	51	normal	A	Non_menstrual	fair	0	never	0	NA	never	8_10
CIMA_H048	24	19.63	Female	moderate	5+	1-2h	5	60	300	mixed	158	49	normal	O	Non_menstrual	fair	0	never	0	NA	never	6_8
CIMA_H051	31	24.22	Male	high	5+	0.5-1h	5	30	150	sitting	170	70	normal	AB	NA	very_good	0	never	0	NA	never	6_8
CIMA_H055	31	17.27	Male	low	0	0	0	0	0	sitting	173.5	52	Underweight	NA	NA	fair	0	never	0	no_drinking	never	6_8
CIMA_H058	34	23.42	Female	low	0	0	0	0	0	sitting	164	63	normal	A	During_menstruation	fair	0	never	0	no_drinking	never	6_8
CIMA_H065	39	26.12	Male	low	0	0	0	0	0	sitting	175	80	Overweight	A	NA	good	0	never	0	no_drinking	never	6_8
CIMA_H067	35	23.88	Female	low	0	0	0	0	0	sitting	165	65	normal	NA	Non_menstrual	very_good	0	never	0	no_drinking	never	6_8
CIMA_H071	38	25.59	Female	low	0	0	0	0	0	sitting	163	68	Overweight	O	Non_menstrual	fair	0	never	0	no_drinking	never	6_8
CIMA_H076	26	18.03	Female	none	0	0	0	0	0	sitting	158	45	Underweight	NA	Non_menstrual	good	0	never	0	no_drinking	never	6_8
CIMA_H081	28	26.12	Male	high	3_4	1-2h	3	60	180	sitting	175	80	Overweight	NA	NA	very_good	0	never	0	light_drinking	never	6_8
CIMA_H086	27	22.28	Male	high	3_4	1-2h	3	60	180	mixed	181	73	normal	A	NA	very_good	0	never	0	no_drinking	never	6_8
CIMA_H094	27	29.41	Male	none	0	0	0	0	0	sitting	170	85	Overweight	NA	NA	good	0	never	0	no_drinking	never	6_8
CIMA_H095	39	27.99	Female	moderate	5+	1-2h	5	60	300	sitting	157	69	Overweight	A	Non_menstrual	good	0	never	0	no_drinking	never	6_8
CIMA_H103	29	15.92	Female	none	0	0	0	0	0	sitting	159.5	40.5	Underweight	A	Non_menstrual	very_good	0	never	0	no_drinking	never	8_10
CIMA_H113	36	22.27	Female	none	0	0	0	0	0	sitting	160	57	normal	A	Non_menstrual	fair	0	never	0	no_drinking	never	6_8
CIMA_H114	32	25.97	Female	low	0	0	0	0	0	sitting	152	60	Overweight	O	Non_menstrual	fair	0	never	0	no_drinking	never	6_8
CIMA_H125	27	22.47	Male	moderate	3_4	1-2h	3	60	180	mixed	179	72	normal	NA	NA	good	0	never	0	no_drinking	never	8_10
CIMA_H130	28	21.34	Female	none	0	0	0	0	0	sitting	162	56	normal	O	Non_menstrual	fair	0	never	0	no_drinking	never	6_8
CIMA_H132	32	23.57	Male	moderate	5+	0.5-1h	5	30	150	sitting	176	73	normal	A	NA	very_good	0	never	0	light_drinking	occasional	6_8
CIMA_H134	27	19.92	Female	moderate	3_4	1-2h	3	60	180	mixed	160	51	normal	A	Non_menstrual	good	0	never	0	no_drinking	never	8_10
CIMA_H136	32	22.41	Female	high	3_4	0.5-1h	3	30	90	sitting	169	64	normal	B	Non_menstrual	good	0	never	0	no_drinking	never	6_8
CIMA_H137	35	19.72	Female	moderate	5+	0.5-1h	5	30	150	sitting	156	48	normal	A	Non_menstrual	very_good	0	never	0	light_drinking	occasional	8_10
CIMA_H139	24	20.2	Male	high	5+	1-2h	5	60	300	mixed	178	64	normal	A	NA	good	0	never	0	light_drinking	frequent	6_8
CIMA_H150	24	17.53	Female	none	0	0	0	0	0	sitting	162	46	Underweight	O	Non_menstrual	fair	0	never	0	light_drinking	never	6_8
CIMA_H152	32	19.37	Female	none	0	0	0	0	0	sitting	176	60	normal	A	During_menstruation	good	0	never	0	no_drinking	never	6_8
CIMA_H159	35	19.78	Female	low	0	0	0	0	0	sitting	159	50	normal	A	Non_menstrual	fair	0	never	0	no_drinking	never	6_8
CIMA_H162	27	16.61	Male	high	5+	1-2h	5	60	300	mixed	170	48	Underweight	B	NA	good	0	never	0	no_drinking	never	6_8
CIMA_H168	29	19.53	Female	low	0	0	0	0	0	sitting	160	50	normal	A	Non_menstrual	fair	0	never	0	no_drinking	never	6_8
CIMA_H170	35	17.58	Female	none	0	0	0	0	0	sitting	160	45	Underweight	A	Non_menstrual	fair	0	never	0	no_drinking	never	6_8
CIMA_H176	20	18.42	Female	moderate	3_4	1-2h	3	60	180	sitting	168	52	Underweight	NA	Non_menstrual	good	0	never	0	light_drinking	never	6_8
CIMA_H180	32	18.67	Female	none	0	0	0	0	0	sitting	153.5	44	normal	A	Non_menstrual	good	0	never	0	no_drinking	never	6_8
CIMA_H188	24	25.16	Male	high	3_4	1-2h	3	60	180	sitting	168	71	Overweight	B	NA	good	0	never	0	no_drinking	occasional	6_8
CIMA_H190	30	22.43	Female	none	0	0	0	0	0	sitting	158	56	normal	NA	During_menstruation	fair	0	never	0	no_drinking	never	6_8
CIMA_H197	26	18.83	Female	moderate	3_4	1-2h	3	60	180	sitting	158	47	normal	NA	During_menstruation	good	0	never	0	no_drinking	never	6_8
CIMA_H198	26	22.72	Male	moderate	5+	0.5-1h	5	30	150	mixed	173	68	normal	NA	NA	good	0	never	0	no_drinking	never	6_8
CIMA_H199	34	19.52	Female	none	0	0	0	0	0	sitting	164	52.5	normal	A	Non_menstrual	very_good	0	never	0	no_drinking	never	6_8
CIMA_H204	26	26.03	Female	moderate	3_4	1-2h	3	60	180	sitting	164	70	Overweight	NA	Non_menstrual	good	0	never	0	no_drinking	daily	6_8
CIMA_H211	29	27.98	Female	moderate	3_4	1-2h	3	60	180	sitting	153	65.5	Overweight	A	Non_menstrual	fair	0	never	0	no_drinking	never	8_10
CIMA_H214	36	21.83	Female	high	5+	1-2h	5	60	300	mixed	163	58	normal	AB	Non_menstrual	good	0	never	0	no_drinking	daily	6_8
CIMA_H217	26	19.26	Female	high	5+	1-2h	5	60	300	sitting	169	55	normal	NA	Non_menstrual	good	quit	past	quit_0_5	light_drinking	occasional	8_10
CIMA_H219	22	15.57	Female	low	0	0	0	0	0	sitting	170	45	Underweight	NA	Non_menstrual	fair	0	never	0	no_drinking	never	6_8
CIMA_H223	21	21.09	Female	moderate	3_4	1-2h	3	60	180	sitting	160	54	normal	B	During_menstruation	good	0	never	0	light_drinking	occasional	6_8
CIMA_H224	22	22.62	Female	high	3_4	0.5-1h	3	30	90	sitting	169.5	65	normal	A	Non_menstrual	fair	0	never	0	light_drinking	frequent	6_8
CIMA_H237	25	20.45	Female	none	0	0	0	0	0	sitting	145	43	normal	NA	During_menstruation	fair	0	never	0	no_drinking	never	6_8
CIMA_H238	28	20.45	Female	none	0	0	0	0	0	sitting	164	55	normal	A	Non_menstrual	fair	0	never	0	light_drinking	occasional	6-
CIMA_H239	29	17.93	Female	low	0	0	0	0	0	sitting	167	50	Underweight	B	Non_menstrual	good	0	never	0	no_drinking	never	6_8
CIMA_H241	26	19.07	Female	moderate	5+	1-2h	5	60	300	mixed	157	47	normal	A	Non_menstrual	very_good	0	never	0	no_drinking	never	6_8
CIMA_H245	35	17.91	Female	none	0	0	0	0	0	sitting	162	47	Underweight	NA	Non_menstrual	good	0	never	0	no_drinking	never	6_8
CIMA_H250	26	19.96	Female	low	0	0	0	0	0	sitting	169	57	normal	NA	Non_menstrual	fair	0	never	0	light_drinking	never	6_8
CIMA_H252	40	24.46	Male	high	3_4	1-2h	3	60	180	sitting	163	65	normal	O	NA	fair	0	never	0	no_drinking	never	6_8
CIMA_H260	26	29.07	Male	high	3_4	1-2h	3	60	180	sitting	172	86	Overweight	A	NA	good	0	never	0	no_drinking	never	8_10
CIMA_H261	29	19.72	Female	high	5+	1-2h	5	60	300	sitting	168.5	56	normal	NA	During_menstruation	bad	0	never	0	no_drinking	never	6_8
CIMA_H266	26	20.58	Female	high	3_4	0.5-1h	3	30	90	sitting	162	54	normal	NA	Non_menstrual	good	0	never	0	no_drinking	never	6_8
CIMA_H270	29	22.86	Male	high	3_4	0.5-1h	3	30	90	mixed	175	70	normal	O	NA	fair	0	never	0	no_drinking	never	6_8
CIMA_H272	27	21.09	Female	none	0	0	0	0	0	sitting	160	54	normal	A	During_menstruation	good	0	never	0	no_drinking	never	6_8
CIMA_H273	23	21.55	Male	high	3_4	1-2h	3	60	180	sitting	175	66	normal	NA	NA	good	0	never	0	no_drinking	never	6_8
CIMA_H274	27	22.86	Female	low	0	0	0	0	0	sitting	162	60	normal	B	Non_menstrual	good	0	never	0	no_drinking	never	6_8
CIMA_H276	21	20.2	Female	high	3_4	1-2h	3	60	180	mixed	165	55	normal	B	Non_menstrual	fair	0	never	0	no_drinking	never	6_8
CIMA_H277	22	16.41	Female	none	0	0	0	0	0	sitting	160	42	Underweight	A	During_menstruation	fair	0	never	0	no_drinking	never	6_8
CIMA_H278	28	19.98	Female	low	0	0	0	0	0	sitting	155	48	normal	O	During_menstruation	good	0	never	0	no_drinking	never	6_8
CIMA_H279	23	19.96	Female	moderate	0	0	0	0	0	sitting	166	55	normal	NA	Non_menstrual	fair	0	never	0	no_drinking	never	6_8
CIMA_H292	25	20.96	Male	none	0	0	0	0	0	sitting	172	62	normal	NA	NA	fair	0	never	0	no_drinking	never	6_8
CIMA_H301	26	19.36	Female	none	0	0	0	0	0	sitting	167	54	normal	NA	Non_menstrual	good	0	never	0	no_drinking	never	6_8
CIMA_H303	24	21.45	Male	moderate	3_4	1-2h	3	60	180	mixed	170	62	normal	O	NA	very_good	quit	past	0_5	light_drinking	occasional	6_8
CIMA_H305	26	20.6	Male	none	0	0	0	0	0	sitting	179	66	normal	A	NA	fair	0	never	0	no_drinking	never	6_8
CIMA_H313	29	20.38	Male	moderate	3_4	1-2h	3	60	180	sitting	171	59.6	normal	A	NA	very_good	0	never	0	no_drinking	never	8_10
CIMA_H320	24	24.22	Male	moderate	3_4	1-2h	3	60	180	mixed	170	70	normal	NA	NA	very_good	0	never	0	no_drinking	never	6_8
CIMA_H322	27	26.38	Male	none	0	0	0	0	0	sitting	179.5	85	Overweight	NA	NA	good	0	never	0	no_drinking	never	6_8
CIMA_H324	27	21.01	Male	none	0	0	0	0	0	sitting	169	60	normal	A	NA	fair	0	never	0	light_drinking	occasional	6_8
CIMA_H329	26	21.17	Female	moderate	3_4	1-2h	3	60	180	sitting	145	44.5	normal	O	Non_menstrual	good	0	never	0	no_drinking	never	6_8
CIMA_H333	24	21.88	Male	moderate	3_4	1-2h	3	60	180	mixed	175	67	normal	AB	NA	good	0	never	0	no_drinking	never	6_8
CIMA_H336	32	19.4	Female	high	3_4	2h+	3	120	360	mixed	154	46	normal	AB	Non_menstrual	good	0	never	0	no_drinking	never	6_8
CIMA_H339	27	18.29	Female	moderate	3_4	1-2h	3	60	180	sitting	166	50.4	Underweight	B	Non_menstrual	good	0	never	0	no_drinking	never	6_8
CIMA_H347	37	21.05	Male	low	0	0	0	0	0	sitting	173	63	normal	O	NA	good	quit	past	quit_0_5	no_drinking	never	6_8
CIMA_H354	27	20.2	Female	none	0	0	0	0	0	sitting	162	53	normal	B	Non_menstrual	fair	0	never	0	no_drinking	never	6-
CIMA_H357	25	20.2	Female	none	0	0	0	0	0	sitting	165	55	normal	O	Non_menstrual	fair	0	never	0	light_drinking	daily	6_8
CIMA_H358	30	21.76	Female	none	0	0	0	0	0	sitting	159	55	normal	B	Non_menstrual	fair	0	never	0	no_drinking	never	6_8

### Sheet: 1.2 sample_omics
Table S1. Volunteer Information and Blood biochemistry
Sample_name	scATAC-seq	scRNA-seq	Lipidomics	Metabolomics	Blood biochemistry	Questionnaire
CIMA_H001	1	0	0	0	0	1
CIMA_H002	1	0	0	0	0	1
CIMA_H007	1	1	0	0	0	1
CIMA_H008	1	1	0	0	0	1
CIMA_H015	1	1	1	1	0	1
CIMA_H016	1	1	1	1	0	1
CIMA_H025	0	1	1	1	0	1
CIMA_H042	1	1	0	0	1	1
CIMA_H044	1	1	0	0	1	1
CIMA_H046	1	1	0	0	1	1
CIMA_H048	1	1	0	0	1	1
CIMA_H051	1	1	0	0	1	1
CIMA_H055	1	1	1	1	1	1
CIMA_H058	1	0	1	1	1	1
CIMA_H065	1	1	1	1	1	1
CIMA_H067	1	1	1	1	1	1
CIMA_H071	1	1	1	1	1	1
CIMA_H076	1	1	1	1	1	1
CIMA_H081	1	1	1	1	1	1
CIMA_H086	1	1	1	1	1	1
CIMA_H094	1	1	1	1	1	1
CIMA_H095	1	1	1	1	1	1
CIMA_H103	1	1	1	1	1	1
CIMA_H113	1	1	1	1	1	1
CIMA_H114	1	1	1	1	1	1
CIMA_H125	1	1	1	1	1	1
CIMA_H130	1	1	1	1	1	1
CIMA_H132	1	1	1	1	1	1
CIMA_H134	1	1	1	1	1	1
CIMA_H136	1	1	1	1	1	1
CIMA_H137	1	1	1	1	1	1
CIMA_H139	1	1	1	1	1	1
CIMA_H150	1	1	1	1	1	1
CIMA_H152	1	1	1	1	1	1
CIMA_H159	1	1	1	1	1	1
CIMA_H162	1	1	1	1	1	1
CIMA_H168	1	1	1	1	1	1
CIMA_H170	1	1	1	1	1	1
CIMA_H176	1	1	1	1	1	1
CIMA_H180	1	1	1	1	1	1
CIMA_H188	1	1	1	1	1	1
CIMA_H190	1	1	1	1	1	1
CIMA_H197	1	1	1	1	1	1
CIMA_H198	1	1	1	1	1	1
CIMA_H199	1	1	1	1	1	1
CIMA_H204	1	1	1	1	1	1
CIMA_H211	1	1	1	1	1	1
CIMA_H214	1	1	1	1	1	1
CIMA_H217	1	1	1	1	1	1
CIMA_H219	1	1	1	1	1	1
CIMA_H223	1	1	1	1	1	1
CIMA_H224	1	1	1	1	1	1
CIMA_H237	1	1	1	1	1	1
CIMA_H238	1	1	1	1	1	1
CIMA_H239	1	1	1	1	1	1
CIMA_H241	1	1	1	1	1	1
CIMA_H245	1	1	1	1	1	1
CIMA_H250	1	1	1	1	1	1
CIMA_H252	1	1	1	1	1	1
CIMA_H260	1	1	1	1	1	1
CIMA_H261	1	1	1	1	1	1
CIMA_H266	1	1	1	1	1	1
CIMA_H270	1	1	1	1	1	1
CIMA_H272	1	1	1	1	1	1
CIMA_H273	1	1	1	1	1	1
CIMA_H274	1	1	1	1	1	1
CIMA_H276	1	1	1	1	1	1
CIMA_H277	1	1	1	1	1	1
CIMA_H278	1	1	1	1	1	1
CIMA_H279	1	1	1	1	1	1
CIMA_H292	0	1	1	1	1	1
CIMA_H301	1	1	1	1	1	1
CIMA_H303	1	1	1	1	1	1
CIMA_H305	1	1	1	1	1	1
CIMA_H313	1	1	1	1	1	1
CIMA_H320	1	1	1	1	1	1
CIMA_H322	1	1	1	1	1	1
CIMA_H324	1	1	1	1	1	1
CIMA_H329	1	1	1	1	1	1
CIMA_H333	1	1	1	1	1	1
CIMA_H336	1	1	1	1	1	1
CIMA_H339	1	1	1	1	1	1
CIMA_H347	1	1	1	1	1	1
CIMA_H354	1	1	1	1	1	1
CIMA_H357	0	1	1	1	1	1
CIMA_H358	0	1	1	1	1	1

### Sheet: 1.3 Blood biochemistry
Table S1. Volunteer Information and Blood biochemistry
Sample_name	ALT	AST	AST/ALT	DBIL	IBIL	Tbil	ALB	GLOB	A/G	GGT	Cr	UR	UA	CHOL	TG	LDL-C	HDL-C	TP	GLU
CIMA_H044	10.3	24.9	2.42	2.3	3.4	5.7	48.2	26.7	1.81	14	46.2	4.78	207	3.83	0.47	1.74	1.16	74.9	4.47
CIMA_H046	9.2	24	2.61	1.8	6.2	8	44.6	27.8	1.6	12.7	45.9	3.11	148	4.79	0.46	2.56	1.09	72.4	5.15
CIMA_H048	10.3	21	2.04	3.4	7.2	10.6	48.9	26.3	1.86	12.2	59.5	4.21	236	7.12	0.85	3.92	1.63	75.2	5.35
CIMA_H051	17.9	29.7	1.66	3.2	6	9.2	47.7	23.9	2	10.3	89.7	5.29	475	5.1	0.86	2.72	1.17	71.6	5.13
CIMA_H055	34.7	42.2	1.22	6	11.3	17.3	46.1	25	1.84	24.6	67	3.55	444	4.81	0.96	2.47	1.5	71.1	4.63
CIMA_H058	21.3	29.9	1.4	3	6.6	9.6	45	29	1.55	14.2	65	3.5	325	4.89	1.14	2.72	1.35	74	4.93
CIMA_H065	36.3	31.6	0.87	5.8	21.1	26.9	45.2	24	1.88	33.1	97.9	3.65	366	4.76	2.41	2.91	0.95	69.2	5.5
CIMA_H067	25	29.6	1.18	2.1	6.2	8.3	45.7	23.1	1.98	24.3	48.7	3.96	371	4.22	2.23	2.54	1	68.8	5.17
CIMA_H071	17.9	20.1	1.12	1.7	7.7	9.4	45.8	22.2	2.06	18.2	56.6	4.62	253	4.35	1.42	2.62	1.01	68	5.1
CIMA_H076	21.5	28.5	1.33	2	5.5	7.5	45.6	32.6	1.4	13.9	50.5	2.39	301	4.67	0.89	2.68	1.31	78.2	5.29
CIMA_H081	25.4	25.7	1.01	4.1	10.9	15	44.6	26.4	1.69	23.6	92.4	6.89	463	4.48	0.61	2.41	1.45	71	4.48
CIMA_H086	22.5	28.5	1.27	3.5	20.4	23.9	45.6	23.5	1.94	16.3	93.1	7.1	413	5.02	0.71	2.73	1.63	69.1	5.08
CIMA_H094	83.6	47.1	0.56	2.6	8.4	11	47	29.1	1.62	38.8	66.1	4.87	542	5.59	3.12	3.36	1.04	76.1	5.42
CIMA_H095	39.4	36	0.91	3.1	9.2	12.3	44.9	31.1	1.44	31.8	61.3	3.46	383	4.52	1.07	2.72	1.02	76	5.08
CIMA_H103	16.6	22.3	1.34	1.7	4.6	6.3	44.5	22.8	1.95	15.8	56.5	4.57	237	3.94	0.44	1.97	1.63	67.3	4.64
CIMA_H113	27.3	31.1	1.14	2.1	5.4	7.5	44.8	29.2	1.53	21.9	66.5	4.05	264	5.63	0.83	3.25	1.09	74	4.79
CIMA_H114	20.2	29.4	1.46	1.8	5.1	6.9	41.9	29.1	1.44	18.9	56.6	3.35	416	4.65	1.16	2.59	1.45	71	4.71
CIMA_H125	30.2	32.5	1.08	3.7	11.7	15.4	46.2	25.6	1.8	25.2	73.6	5.32	410	3.29	0.74	1.71	1.21	71.8	4.87
CIMA_H130	18.9	27.2	1.44	2.6	7	9.6	45.5	22.5	2.02	17.2	50.5	4.47	261	3.95	0.77	2.04	1.35	68	4.97
CIMA_H132	16.6	21	1.27	5.4	22	27.4	44.8	22	2.04	16.8	86.3	5.28	410	3.71	0.87	1.9	1.26	66.8	4.51
CIMA_H134	34.7	46.9	1.35	4.8	11.4	16.2	46.8	29	1.61	15.6	61.6	4.23	295	6.27	1.04	4.02	1.61	75.8	4.6
CIMA_H136	22.5	29.5	1.31	2.4	6.4	8.8	42.2	26.8	1.57	14	72.8	4.67	299	4.77	0.71	2.37	1.76	69	4.81
CIMA_H137	18	32	1.78	2.4	5.3	7.7	42.1	24.8	1.7	13.7	49.8	3.08	434	3.92	0.53	1.98	1.51	66.9	5.87
CIMA_H139	31.1	39.3	1.26	4.6	10.9	15.5	46	22.8	2.02	29.9	91.1	6.33	226	3.72	0.57	1.71	1.46	68.8	4.85
CIMA_H150	24.2	28.9	1.19	2.2	4.5	6.7	47.8	23.3	2.05	16.3	44.9	3.66	243	5.11	1.15	2.7	1.57	71.1	4.96
CIMA_H152	14.5	22.2	1.53	3.2	5.3	8.5	45.9	25.2	1.82	14.8	45.6	4.94	186	3.99	0.65	1.96	1.54	71.1	5.06
CIMA_H159	22.1	27.6	1.25	2.4	4.5	6.9	45.7	31.7	1.44	24.2	55.6	2.7	201	4.76	1.07	2.86	1.49	77.4	5.46
CIMA_H162	27.5	29.6	1.08	4.5	9.5	14	46.8	29.7	1.58	20	66.4	6.44	287	4.3	0.64	2.38	1.95	76.5	4.67
CIMA_H168	30.4	32.8	1.08	1.9	5.6	7.5	45.5	30.3	1.5	14.3	50.4	5.36	288	5.1	0.67	2.9	1.74	75.8	4.69
CIMA_H170	17	26.6	1.56	3	6.4	9.4	45.5	30.9	1.47	13.5	52.5	3.32	322	3.72	0.9	2.13	1.2	76.4	4.84
CIMA_H176	16.2	18.3	1.13	2.7	4.2	6.9	44.8	26.6	1.68	11.8	52.7	3.8	248	3.21	0.64	1.62	1.44	71.4	4.64
CIMA_H180	13.6	20.9	1.54	3.1	6.1	9.2	47.5	28.7	1.66	11.6	48.9	3.92	255	4.42	0.46	2.15	2.04	76.2	4.9
CIMA_H188	25.5	36.7	1.44	2.8	4.6	7.4	47.5	27.3	1.74	28.1	76	4.94	415	4.82	0.66	2.71	1.52	74.8	4.99
CIMA_H190	27.4	39.6	1.45	2.6	6.7	9.3	48.9	29.9	1.64	25.9	48.2	3.85	276	5.85	1.1	3.36	1.85	78.8	5.19
CIMA_H197	24.3	31.7	1.3	3.6	6.9	10.5	43.9	27.5	1.6	16.3	66.9	5.08	335	4.98	0.64	2.55	1.95	71.4	4.8
CIMA_H198	29.6	31.1	1.05	4	7.2	11.2	50	28.4	1.76	15.8	66.8	4.72	392	4.46	1	2.04	2.04	78.4	4.35
CIMA_H199	17.3	21.6	1.25	7.1	15.1	22.2	45.7	27.6	1.66	13.2	53.2	6.25	277	4.14	0.58	2.12	1.94	73.3	4.81
CIMA_H204	17.6	26.5	1.51	4.6	7.9	12.5	46	24.9	1.85	11.6	55.5	5.02	215	4.64	0.85	2.87	1.54	70.9	4.97
CIMA_H211	20	34.6	1.73	2.8	7.5	10.3	46.1	30.2	1.53	17.8	59.8	4.4	251	4.94	1.15	3.09	1.4	76.3	4.67
CIMA_H214	24.5	30.1	1.23	2.2	3.6	5.8	46.3	28.8	1.61	14.4	70.1	6.8	240	5.6	0.51	3.01	2.03	75.1	4.76
CIMA_H217	13.8	22.5	1.63	3.4	5.2	8.6	45.9	21.7	2.12	12.9	58.8	4.28	330	4.77	0.63	2.27	2.15	67.6	4.4
CIMA_H219	18.5	30.9	1.67	4.4	9.9	14.3	47.4	29.7	1.6	12.3	47.5	4.73	153	3.64	0.79	1.61	1.76	77.1	4.65
CIMA_H223	18.5	29.3	1.58	4.1	9.1	13.2	46.6	24.8	1.88	10.8	58.2	4.28	334	4.92	0.54	2.59	1.84	71.4	4.15
CIMA_H224	12.1	21.7	1.79	3.3	7.3	10.6	47.8	26.9	1.78	10.7	64.8	3.64	405	3.94	0.64	2.14	1.64	74.7	5.09
CIMA_H237	39	34.7	0.89	2.6	5.4	8	46	29.8	1.54	13.5	60.8	4.15	285	4.37	0.94	2.35	1.58	75.8	4.42
CIMA_H238	21	25.9	1.23	2.2	4.4	6.6	50	28.1	1.78	13.5	47.8	3.96	235	4.83	1.84	2.69	1.52	78.1	4.97
CIMA_H239	21.7	33.6	1.55	2	4.1	6.1	46.9	26.7	1.76	13.3	53.2	3.81	230	4.13	0.97	2.25	1.43	73.6	4.58
CIMA_H241	26	57.8	2.22	4	10.2	14.2	46.9	28.5	1.65	12.9	53.3	4.2	326	5.5	0.61	3.33	2.04	75.4	4.49
CIMA_H245	15.2	23	1.51	3	6.3	9.3	45	23.6	1.91	11.9	55.1	3.65	150	4.57	0.63	2.49	1.64	68.6	5.49
CIMA_H250	16	26.2	1.64	2.9	5.1	8	45	25.4	1.77	10.1	50	3.99	286	3.9	0.91	2.12	1.35	70.4	4.7
CIMA_H252	44.5	57.9	1.3	2.8	5.8	8.6	48.3	26.7	1.81	48.5	82.3	5.33	642	4.46	2.72	2.94	1.02	75	5.73
CIMA_H260	27.5	45.3	1.65	3.4	7.7	11.1	48	27.3	1.76	20.8	76.6	4.11	652	5.4	1.16	3.02	1.34	75.3	4.67
CIMA_H261	25.8	36.2	1.4	5.5	12.1	17.6	47.5	29.6	1.6	20	66.6	3.93	338	4.74	0.77	2.62	2.11	77.1	4.84
CIMA_H266	16.9	26.1	1.54	1.9	4.1	6	47.1	29.6	1.59	16	45.8	4.7	335	4.8	1.04	3.06	1.34	76.7	5.41
CIMA_H270	25.3	38.3	1.51	3	6.9	9.9	44.4	28.7	1.55	15.6	91.2	4.58	329	4.16	1.07	2.26	1.43	73.1	3.98
CIMA_H272	37.3	50.9	1.36	4.1	9.8	13.9	48.1	28.2	1.71	15.2	55.5	3.16	386	4.48	1.07	2.72	1.46	76.3	5.1
CIMA_H273	49.3	70.9	1.44	3	5.4	8.4	48	27	1.78	15.1	81.4	4.81	527	3.71	0.52	1.88	1.61	75	5.08
CIMA_H274	22.6	30.5	1.35	2.4	5.5	7.9	50.3	28.6	1.76	14.6	62.6	3.69	304	4.86	1.04	3	1.44	78.9	5.32
CIMA_H276	19.7	36.1	1.83	2.6	4.7	7.3	46.3	30.2	1.53	13.7	71	4.44	330	5.81	1.07	3.25	2.05	76.5	4.23
CIMA_H277	18.9	31.1	1.65	3.3	6.2	9.5	46.4	30.3	1.53	13.7	54.1	3.02	336	4.03	0.71	2.22	1.61	76.7	4.93
CIMA_H278	19.8	33	1.67	3.3	9	12.3	48.8	27.6	1.77	13.4	54.8	6.95	394	4.8	0.77	2.76	1.97	76.4	4.71
CIMA_H279	20	36.8	1.84	2	3.9	5.9	45.9	31.8	1.44	12.6	53.2	3.45	320	4.52	0.94	2.87	1.28	77.7	5.19
CIMA_H292	31.7	28	0.88	2.8	7	9.8	48.6	30.7	1.58	27	82.6	6.51	475	5.58	1.67	3.26	1.41	79.3	4.6
CIMA_H301	23	31.8	1.38	5.1	12	17.1	49.7	29.8	1.67	18.1	75	6.18	268	6.12	0.78	3.65	2.09	79.5	5.38
CIMA_H303	23.6	38.3	1.62	6.2	18.3	24.5	46.6	26.3	1.77	17	80.1	3.63	485	4.29	0.8	2.22	1.65	72.9	4.1
CIMA_H305	19.1	30.7	1.61	3.1	8.7	11.8	50.3	29	1.73	15.2	94.3	7.61	368	5.33	1.3	3.12	1.46	79.3	5.05
CIMA_H313	17.8	28	1.57	4.1	11.4	15.5	49.7	23.4	2.12	11.8	68.3	6.15	388	4.38	0.61	2.54	1.29	73.1	4.92
CIMA_H320	31.5	34.7	1.1	2.9	5.9	8.8	47.9	27.6	1.74	28.4	73.4	4.19	553	5.6	0.86	2.84	2.14	75.5	5.08
CIMA_H322	45.2	36.9	0.82	2.3	4.2	6.5	46.9	26.8	1.75	20.5	75.3	4.23	525	5.84	1.09	3.26	1.28	73.7	5.62
CIMA_H324	37.8	40	1.06	4	11.4	15.4	47.2	25.3	1.87	20.1	72	4.26	367	4.75	1.07	2.69	1.47	72.5	5.07
CIMA_H329	23.7	38.9	1.64	5	9.5	14.5	47.9	26.5	1.81	16.4	57.8	5.55	312	5.21	0.55	2.75	2.04	74.4	4.77
CIMA_H333	20.3	30.7	1.51	5.2	11.7	16.9	48.6	25.1	1.94	14.9	66.1	4.53	399	4.97	1.38	2.92	1.43	73.7	4.71
CIMA_H336	19.7	29.7	1.51	3.9	8.1	12	48.7	26.8	1.82	13.8	50.6	4.3	280	4.86	0.65	2.6	1.73	75.5	4.62
CIMA_H339	21.3	51.2	2.4	7.1	14.8	21.9	46.6	24.9	1.87	12.8	59.9	3.64	403	3.9	0.8	1.82	1.85	71.5	4.55
CIMA_H347	28.5	31.2	1.09	3.2	7.4	10.6	45.6	31.4	1.45	33.8	74.3	5.34	513	7.06	1.57	4.02	1.59	77	4.93
CIMA_H354	17.3	28.7	1.66	2.8	5.2	8	46.9	25.1	1.87	17.3	61.4	4.87	330	5.23	0.5	2.73	2.03	72	5.38
CIMA_H357	17.1	26.5	1.55	2.5	4.8	7.3	48.6	27.5	1.77	14.5	63.2	4.76	632	4.84	1.05	2.75	1.61	76.1	5.25
CIMA_H358	22.7	30.1	1.33	1.9	5.1	7	44.9	29.4	1.53	14.3	50.4	5.91	318	4.64	0.54	2.28	2.07	74.3	5.3
